# K-MARVEL: K-Mer based Antimicrobial Resistance Virtual Exploration Lab

**DOI:** 10.1101/2025.10.08.681127

**Authors:** Nirmal Singh Mahar, Sverre Branders, Manfred G. Grabherr, Ishaan Gupta, Rafi Ahmad

**Author notes:** Corresponding Author, Correspondence of Ishaan Gupta, Correspondence of Rafi Ahmad.

## Abstract

The rapid global spread of antimicrobial resistance (AMR) necessitates a new generation of computational tools for its surveillance. While next-generation sequencing offers unprecedented insight into the resistome, current methods face a trade-off: assembly-based approaches are computationally expensive and struggle with complex metagenomes, whereas direct-mapping of long reads is hampered by high error rates that obscure critical resistance-conferring mutations. Here, we present K-MARVEL (K-Mer based Antimicrobial Resistance Virtual Exploration Lab), a novel, open-source method to capture ARGs and resistance-conferring mutations from short and long-read sequencing datasets. It operates in protein k-mer space, providing inherent tolerance to nucleotide-level sequencing errors. On a comprehensive benchmark of 61 long and 49 short-read diverse datasets, K-MARVEL demonstrated superior accuracy, achieving F1-scores of 0.9783 and 0.9754 for short and long-read datasets, respectively. Its implementation in Rust enables high speed through parallelization while guaranteeing memory safety. Computationally, it demonstrated superior performance to conventional assembly-based methods, achieving an average speed up of 7x on short-read datasets and 5x on long-read datasets. In terms of memory footprint, it outperformed the assembly-based approaches for short-read datasets, but its memory footprint was comparable for long-read datasets. Notably, K-MARVEL accurately reconstructs functional genes from genomically fragmented evidence, providing a more comprehensive resistome assessment. In conclusion, K-MARVEL provides a scalable, flexible and memory-efficient solution for AMR surveillance. Its unique capabilities for handling noisy long-read data and complex genomic scenarios make it a powerful tool for researchers and public health scientists.

K-MARVEL is open-source and freely available at https://bitbucket.org/amr-avenger/k-marvel under the GPL version 3 license.
