## Supplementary Table 2 for "K-MARVEL: K-Mer based Antimicrobial Resistance Virtual Exploration Lab"

### Sheet: Long-Read
SRA ID	Type	Technology	Organism	Assembly Information
SRR11558418	Long-Read	ONT (Simplex)	Acinetobacter baumannii CCUG 19096T	https://ftp.ncbi.nlm.nih.gov/genomes/all/GCF/009/035/845/GCF_009035845.1_ASM903584v1/GCF_009035845.1_ASM903584v1_genomic.fna.gz
ERR12642473	Long-Read	ONT (Simplex)	Escherichia coli CCUG 17620	https://ftp.ncbi.nlm.nih.gov/genomes/all/GCF/017/357/505/GCF_017357505.1_ASM1735750v1/GCF_017357505.1_ASM1735750v1_genomic.fna.gz
ERR12642474	Long-Read	ONT (Simplex)	Escherichia coli NCTC 13441	https://ftp.ncbi.nlm.nih.gov/genomes/all/GCF/900/119/685/GCF_900119685.1_26578_F01/GCF_900119685.1_26578_F01_genomic.fna.gz
ERR12645132	Long-Read	ONT (Simplex)	Enterococcus faecalis CCUG 9997	https://ftp.ncbi.nlm.nih.gov/genomes/all/GCF/000/742/975/GCF_000742975.1_ASM74297v1/GCF_000742975.1_ASM74297v1_genomic.fna.gz
ERR12642469	Long-Read	ONT (Simplex)	Klebsiella pneumoniae CCUG 225T	https://ftp.ncbi.nlm.nih.gov/genomes/all/GCF/000/742/135/GCF_000742135.1_ASM74213v1/GCF_000742135.1_ASM74213v1_genomic.fna.gz
SRR30868079	Long-Read	ONT (Simplex)	Pseudomonas aeruginosa CCUG 17619	https://ftp.ncbi.nlm.nih.gov/genomes/all/GCF/024/507/955/GCF_024507955.1_ASM2450795v1/GCF_024507955.1_ASM2450795v1_genomic.fna.gz
ERR12778396	Long-Read	ONT (Simplex)	Proteus mirabilis CCUG 26767T	https://ftp.ncbi.nlm.nih.gov/genomes/all/GCF/000/160/755/GCF_000160755.1_ASM16075v1/GCF_000160755.1_ASM16075v1_genomic.fna.gz
ERR1274833	Long-Read	PacBio	Staphylococcus aureus NCTC 8325	https://ftp.ncbi.nlm.nih.gov/genomes/all/GCF/000/013/425/GCF_000013425.1_ASM1342v1/GCF_000013425.1_ASM1342v1_genomic.fna.gz
SRR24833096	Long-Read	ONT (Simplex)	Acinetobacter pittii PC870	https://ftp.ncbi.nlm.nih.gov/genomes/all/GCF/042/764/305/GCF_042764305.1_ASM4276430v1/GCF_042764305.1_ASM4276430v1_genomic.fna.gz
SRR24833073	Long-Read	ONT (Simplex)	Bacillus cereus BC116	https://ftp.ncbi.nlm.nih.gov/genomes/all/GCF/045/277/855/GCF_045277855.1_ASM4527785v1/GCF_045277855.1_ASM4527785v1_genomic.fna.gz
SRR24833101	Long-Read	ONT (Simplex)	Escherichia coli 9802	https://ftp.ncbi.nlm.nih.gov/genomes/all/GCF/045/278/015/GCF_045278015.1_ASM4527801v1/GCF_045278015.1_ASM4527801v1_genomic.fna.gz
SRR24833098	Long-Read	ONT (Simplex)	Enterobacter faecium E4	https://ftp.ncbi.nlm.nih.gov/genomes/all/GCF/025/369/855/GCF_025369855.1_ASM2536985v1/GCF_025369855.1_ASM2536985v1_genomic.fna.gz
SRR24833081	Long-Read	ONT (Simplex)	Klebsiella pneumoniae 17ZR21	https://ftp.ncbi.nlm.nih.gov/genomes/all/GCF/045/278/085/GCF_045278085.1_ASM4527808v1/GCF_045278085.1_ASM4527808v1_genomic.fna.gz
SRR24833086	Long-Read	ONT (Simplex)	Pseudomonas aeruginosa 18C53	https://ftp.ncbi.nlm.nih.gov/genomes/all/GCF/045/278/155/GCF_045278155.1_ASM4527815v1/GCF_045278155.1_ASM4527815v1_genomic.fna.gz
SRR24833080	Long-Read	ONT (Simplex)	Staphylococcus aureus MRSA11	https://ftp.ncbi.nlm.nih.gov/genomes/all/GCF/045/278/255/GCF_045278255.1_ASM4527825v1/GCF_045278255.1_ASM4527825v1_genomic.fna.gz
SRR24833090	Long-Read	ONT (Simplex)	Salmonella enterica SA746	https://ftp.ncbi.nlm.nih.gov/genomes/all/GCF/045/278/205/GCF_045278205.1_ASM4527820v1/GCF_045278205.1_ASM4527820v1_genomic.fna.gz
SRR24833095	Long-Read	ONT (Duplex)	Acinetobacter pittii PC870	https://ftp.ncbi.nlm.nih.gov/genomes/all/GCF/042/764/305/GCF_042764305.1_ASM4276430v1/GCF_042764305.1_ASM4276430v1_genomic.fna.gz
SRR24833075	Long-Read	ONT (Duplex)	Bacillus cereus BC116	https://ftp.ncbi.nlm.nih.gov/genomes/all/GCF/045/277/855/GCF_045277855.1_ASM4527785v1/GCF_045277855.1_ASM4527785v1_genomic.fna.gz
SRR24833100	Long-Read	ONT (Duplex)	Escherichia coli 9802	https://ftp.ncbi.nlm.nih.gov/genomes/all/GCF/045/278/015/GCF_045278015.1_ASM4527801v1/GCF_045278015.1_ASM4527801v1_genomic.fna.gz
SRR24833097	Long-Read	ONT (Duplex)	Enterobacter faecium E4	https://ftp.ncbi.nlm.nih.gov/genomes/all/GCF/025/369/855/GCF_025369855.1_ASM2536985v1/GCF_025369855.1_ASM2536985v1_genomic.fna.gz
SRR24833104	Long-Read	ONT (Duplex)	Klebsiella pneumoniae 17ZR21	https://ftp.ncbi.nlm.nih.gov/genomes/all/GCF/045/278/085/GCF_045278085.1_ASM4527808v1/GCF_045278085.1_ASM4527808v1_genomic.fna.gz
SRR24833085	Long-Read	ONT (Duplex)	Pseudomonas aeruginosa 18C53	https://ftp.ncbi.nlm.nih.gov/genomes/all/GCF/045/278/155/GCF_045278155.1_ASM4527815v1/GCF_045278155.1_ASM4527815v1_genomic.fna.gz
SRR24833094	Long-Read	ONT (Duplex)	Staphylococcus aureus MRSA11	https://ftp.ncbi.nlm.nih.gov/genomes/all/GCF/045/278/255/GCF_045278255.1_ASM4527825v1/GCF_045278255.1_ASM4527825v1_genomic.fna.gz
SRR24833089	Long-Read	ONT (Duplex)	Salmonella enterica SA746	https://ftp.ncbi.nlm.nih.gov/genomes/all/GCF/045/278/205/GCF_045278205.1_ASM4527820v1/GCF_045278205.1_ASM4527820v1_genomic.fna.gz
SRR32486094	Long-Read	ONT (Simplex)	Enterobacter hormaechei AUSMDU00021551	https://figshare.unimelb.edu.au/projects/Autocycler/247142
SRR32486200	Long-Read	ONT (Simplex)	Klebsiella pneumoniae AUSMDU00018770	https://figshare.unimelb.edu.au/projects/Autocycler/247142
SRR32486273	Long-Read	ONT (Simplex)	Listeria innocua AUSMDU00097349	https://figshare.unimelb.edu.au/projects/Autocycler/247142
SRR32486258	Long-Read	ONT (Simplex)	Providencia rettgeri AUSMDU00026122	https://figshare.unimelb.edu.au/projects/Autocycler/247142
SRR32486158	Long-Read	ONT (Simplex)	Shigella flexneri AUSMDU00009397	https://figshare.unimelb.edu.au/projects/Autocycler/247142
SRR23044204	Long-Read	ONT (R.9.4.1)	Escherichia coli DETEC-P351	https://ftp.ncbi.nlm.nih.gov/genomes/all/GCF/027/944/875/GCF_027944875.1_ASM2794487v1/GCF_027944875.1_ASM2794487v1_genomic.fna.gz
SRR23044205	Long-Read	ONT (R.9.4.1)	Escherichia coli DETEC-P169	https://ftp.ncbi.nlm.nih.gov/genomes/all/GCF/027/944/895/GCF_027944895.1_ASM2794489v1/GCF_027944895.1_ASM2794489v1_genomic.fna.gz
SRR23044206	Long-Read	ONT (R.9.4.1)	Escherichia coli DETEC-P1056	https://ftp.ncbi.nlm.nih.gov/genomes/all/GCF/027/944/915/GCF_027944915.1_ASM2794491v1/GCF_027944915.1_ASM2794491v1_genomic.fna.gz
SRR23044207	Long-Read	ONT (R.9.4.1)	Escherichia coli DETEC-E601	https://ftp.ncbi.nlm.nih.gov/genomes/all/GCF/027/944/935/GCF_027944935.1_ASM2794493v1/GCF_027944935.1_ASM2794493v1_genomic.fna.gz
SRR23044208	Long-Read	ONT (R.9.4.1)	Escherichia coli DETEC-E480	https://ftp.ncbi.nlm.nih.gov/genomes/all/GCF/027/944/955/GCF_027944955.1_ASM2794495v1/GCF_027944955.1_ASM2794495v1_genomic.fna.gz
SRR23044210	Long-Read	ONT (R.9.4.1)	Escherichia coli DETEC-S792	https://ftp.ncbi.nlm.nih.gov/genomes/all/GCF/027/944/575/GCF_027944575.1_ASM2794457v1/GCF_027944575.1_ASM2794457v1_genomic.fna.gz
SRR23044211	Long-Read	ONT (R.9.4.1)	Escherichia coli DETEC-S589	https://ftp.ncbi.nlm.nih.gov/genomes/all/GCF/027/944/595/GCF_027944595.1_ASM2794459v1/GCF_027944595.1_ASM2794459v1_genomic.fna.gz
SRR23044212	Long-Read	ONT (R.9.4.1)	Escherichia coli DETEC-S586	https://ftp.ncbi.nlm.nih.gov/genomes/all/GCF/027/944/615/GCF_027944615.1_ASM2794461v1/GCF_027944615.1_ASM2794461v1_genomic.fna.gz
SRR23044213	Long-Read	ONT (R.9.4.1)	Escherichia coli DETEC-S566	https://ftp.ncbi.nlm.nih.gov/genomes/all/GCF/027/944/635/GCF_027944635.1_ASM2794463v1/GCF_027944635.1_ASM2794463v1_genomic.fna.gz
SRR23044214	Long-Read	ONT (R.9.4.1)	Escherichia coli DETEC-E1070	https://ftp.ncbi.nlm.nih.gov/genomes/all/GCF/027/945/015/GCF_027945015.1_ASM2794501v1/GCF_027945015.1_ASM2794501v1_genomic.fna.gz
SRR23044215	Long-Read	ONT (R.9.4.1)	Escherichia coli DETEC-S565	https://ftp.ncbi.nlm.nih.gov/genomes/all/GCF/027/944/655/GCF_027944655.1_ASM2794465v1/GCF_027944655.1_ASM2794465v1_genomic.fna.gz
SRR23044216	Long-Read	ONT (R.9.4.1)	Escherichia coli DETEC-S560	https://ftp.ncbi.nlm.nih.gov/genomes/all/GCF/027/944/675/GCF_027944675.1_ASM2794467v1/GCF_027944675.1_ASM2794467v1_genomic.fna.gz
SRR23044217	Long-Read	ONT (R.9.4.1)	Escherichia coli DETEC-P881	https://ftp.ncbi.nlm.nih.gov/genomes/all/GCF/027/944/695/GCF_027944695.1_ASM2794469v1/GCF_027944695.1_ASM2794469v1_genomic.fna.gz
SRR23044218	Long-Read	ONT (R.9.4.1)	Escherichia coli DETEC-P836	https://ftp.ncbi.nlm.nih.gov/genomes/all/GCF/027/944/715/GCF_027944715.1_ASM2794471v1/GCF_027944715.1_ASM2794471v1_genomic.fna.gz
SRR23044219	Long-Read	ONT (R.9.4.1)	Escherichia coli DETEC-P829	https://ftp.ncbi.nlm.nih.gov/genomes/all/GCF/027/944/735/GCF_027944735.1_ASM2794473v1/GCF_027944735.1_ASM2794473v1_genomic.fna.gz
SRR23044220	Long-Read	ONT (R.9.4.1)	Escherichia coli DETEC-P80	https://ftp.ncbi.nlm.nih.gov/genomes/all/GCF/028/551/585/GCF_028551585.1_ASM2855158v1/GCF_028551585.1_ASM2855158v1_genomic.fna.gz
SRR23044221	Long-Read	ONT (R.9.4.1)	Escherichia coli DETEC-P793	https://ftp.ncbi.nlm.nih.gov/genomes/all/GCF/027/944/775/GCF_027944775.1_ASM2794477v1/GCF_027944775.1_ASM2794477v1_genomic.fna.gz
SRR23044222	Long-Read	ONT (R.9.4.1)	Escherichia coli DETEC-P666	https://ftp.ncbi.nlm.nih.gov/genomes/all/GCF/027/944/795/GCF_027944795.1_ASM2794479v1/GCF_027944795.1_ASM2794479v1_genomic.fna.gz
SRR23044223	Long-Read	ONT (R.9.4.1)	Escherichia coli DETEC-P649	https://ftp.ncbi.nlm.nih.gov/genomes/all/GCF/027/944/815/GCF_027944815.1_ASM2794481v1/GCF_027944815.1_ASM2794481v1_genomic.fna.gz
SRR23044224	Long-Read	ONT (R.9.4.1)	Escherichia coli DETEC-P622	https://ftp.ncbi.nlm.nih.gov/genomes/all/GCF/027/944/835/GCF_027944835.1_ASM2794483v1/GCF_027944835.1_ASM2794483v1_genomic.fna.gz
SRR23044225	Long-Read	ONT (R.9.4.1)	Escherichia coli DETEC-E1005	https://ftp.ncbi.nlm.nih.gov/genomes/all/GCF/027/945/035/GCF_027945035.1_ASM2794503v1/GCF_027945035.1_ASM2794503v1_genomic.fna.gz
SRR23044226	Long-Read	ONT (R.9.4.1)	Escherichia coli DETEC-C31	https://ftp.ncbi.nlm.nih.gov/genomes/all/GCF/027/945/055/GCF_027945055.1_ASM2794505v1/GCF_027945055.1_ASM2794505v1_genomic.fna.gz
SRR32405433	Long-Read	ONT (Simplex)	Escherichia coli AUSMDU00031899	https://figshare.com/articles/dataset/Reference_assemblies_used_in_the_empirical_evaluation_in_the_Amira_paper_/28958849/1
SRR32405434	Long-Read	ONT (Simplex)	Escherichia coli AUSMDU00010405	https://figshare.com/articles/dataset/Reference_assemblies_used_in_the_empirical_evaluation_in_the_Amira_paper_/28958849/1
SRR32405435	Long-Read	ONT (Simplex)	Escherichia coli AUSMDU00036400	https://figshare.com/articles/dataset/Reference_assemblies_used_in_the_empirical_evaluation_in_the_Amira_paper_/28958849/1
SRR32405436	Long-Read	ONT (Simplex)	Escherichia coli AUSMDU00015264	https://figshare.com/articles/dataset/Reference_assemblies_used_in_the_empirical_evaluation_in_the_Amira_paper_/28958849/1
SRR32405437	Long-Read	ONT (Simplex)	Escherichia coli AUSMDU00040126	https://figshare.com/articles/dataset/Reference_assemblies_used_in_the_empirical_evaluation_in_the_Amira_paper_/28958849/1
SRR32405438	Long-Read	ONT (Simplex)	Escherichia coli AUSMDU00062512	https://figshare.com/articles/dataset/Reference_assemblies_used_in_the_empirical_evaluation_in_the_Amira_paper_/28958849/1
SRR32405439	Long-Read	ONT (Simplex)	Escherichia coli AUSMDU00021208	https://figshare.com/articles/dataset/Reference_assemblies_used_in_the_empirical_evaluation_in_the_Amira_paper_/28958849/1
SRR32405440	Long-Read	ONT (Simplex)	Escherichia coli AUSMDU00031978	https://figshare.com/articles/dataset/Reference_assemblies_used_in_the_empirical_evaluation_in_the_Amira_paper_/28958849/1
SRR32405441	Long-Read	ONT (Simplex)	Escherichia coli AUSMDU00032793	https://figshare.com/articles/dataset/Reference_assemblies_used_in_the_empirical_evaluation_in_the_Amira_paper_/28958849/1
SRR32405442	Long-Read	ONT (Simplex)	Escherichia coli AUSMDU00055259	https://figshare.com/articles/dataset/Reference_assemblies_used_in_the_empirical_evaluation_in_the_Amira_paper_/28958849/1

### Sheet: Short-Read
SRA ID	Type	Technology	Organism	Assembly Information
SRR11558419	Short-Read		Acinetobacter baumannii CCUG 19096T	https://ftp.ncbi.nlm.nih.gov/genomes/all/GCF/009/035/845/GCF_009035845.1_ASM903584v1/GCF_009035845.1_ASM903584v1_genomic.fna.gz
SRR23290089	Short-Read		Escherichia coli CCUG 17620	https://ftp.ncbi.nlm.nih.gov/genomes/all/GCF/017/357/505/GCF_017357505.1_ASM1735750v1/GCF_017357505.1_ASM1735750v1_genomic.fna.gz
SRR2906881	Short-Read		Klebsiella pneumoniae CCUG 225T	https://ftp.ncbi.nlm.nih.gov/genomes/all/GCF/000/742/135/GCF_000742135.1_ASM74213v1/GCF_000742135.1_ASM74213v1_genomic.fna.gz
SRR26205266	Short-Read		Pseudomonas aeruginosa CCUG 17619	https://ftp.ncbi.nlm.nih.gov/genomes/all/GCF/024/507/955/GCF_024507955.1_ASM2450795v1/GCF_024507955.1_ASM2450795v1_genomic.fna.gz
SRR28364697	Short-Read		Staphylococcus aureus NCTC 8325	https://ftp.ncbi.nlm.nih.gov/genomes/all/GCF/000/013/425/GCF_000013425.1_ASM1342v1/GCF_000013425.1_ASM1342v1_genomic.fna.gz
SRR24833093	Short-Read		Acinetobacter pittii PC870	https://ftp.ncbi.nlm.nih.gov/genomes/all/GCF/042/764/305/GCF_042764305.1_ASM4276430v1/GCF_042764305.1_ASM4276430v1_genomic.fna.gz
SRR24833071	Short-Read		Bacillus cereus BC116	https://ftp.ncbi.nlm.nih.gov/genomes/all/GCF/045/277/855/GCF_045277855.1_ASM4527785v1/GCF_045277855.1_ASM4527785v1_genomic.fna.gz
SRR24833103	Short-Read		Escherichia coli 9802	https://ftp.ncbi.nlm.nih.gov/genomes/all/GCF/045/278/015/GCF_045278015.1_ASM4527801v1/GCF_045278015.1_ASM4527801v1_genomic.fna.gz
SRR24833099	Short-Read		Enterococcus faecium E4	https://ftp.ncbi.nlm.nih.gov/genomes/all/GCF/025/369/855/GCF_025369855.1_ASM2536985v1/GCF_025369855.1_ASM2536985v1_genomic.fna.gz
SRR24833084	Short-Read		Klebsiella pneumoniae 17ZR21	https://ftp.ncbi.nlm.nih.gov/genomes/all/GCF/045/278/085/GCF_045278085.1_ASM4527808v1/GCF_045278085.1_ASM4527808v1_genomic.fna.gz
SRR24833088	Short-Read		Pseudomonas aeruginosa 18C53	https://ftp.ncbi.nlm.nih.gov/genomes/all/GCF/045/278/155/GCF_045278155.1_ASM4527815v1/GCF_045278155.1_ASM4527815v1_genomic.fna.gz
SRR24833078	Short-Read		Staphylococcus aureus MRSA11	https://ftp.ncbi.nlm.nih.gov/genomes/all/GCF/045/278/255/GCF_045278255.1_ASM4527825v1/GCF_045278255.1_ASM4527825v1_genomic.fna.gz
SRR24833092	Short-Read		Salmonella enterica SA746	https://ftp.ncbi.nlm.nih.gov/genomes/all/GCF/045/278/205/GCF_045278205.1_ASM4527820v1/GCF_045278205.1_ASM4527820v1_genomic.fna.gz
SRR21866175	Short-Read		Enterobacter hormaechei AUSMDU00021551	https://figshare.unimelb.edu.au/projects/Autocycler/247142
SRR15097896	Short-Read		Klebsiella pneumoniae AUSMDU00018770	https://figshare.unimelb.edu.au/projects/Autocycler/247142
SRR32484996	Short-Read		Listeria innocua AUSMDU00097349	https://figshare.unimelb.edu.au/projects/Autocycler/247142
SRR32458788	Short-Read		Providencia rettgeri AUSMDU00026122	https://figshare.unimelb.edu.au/projects/Autocycler/247142
SRR7885912	Short-Read		Shigella flexneri AUSMDU00009397	https://figshare.unimelb.edu.au/projects/Autocycler/247142
SRR14673594	Short-Read		Escherichia coli AUSMDU00015264	https://figshare.com/articles/dataset/Reference_assemblies_used_in_the_empirical_evaluation_in_the_Amira_paper_/28958849/1
SRR15116179	Short-Read		Escherichia coli AUSMDU00010405	https://figshare.com/articles/dataset/Reference_assemblies_used_in_the_empirical_evaluation_in_the_Amira_paper_/28958849/1
SRR15116221	Short-Read		Escherichia coli AUSMDU00040126	https://figshare.com/articles/dataset/Reference_assemblies_used_in_the_empirical_evaluation_in_the_Amira_paper_/28958849/1
SRR15116259	Short-Read		Escherichia coli AUSMDU00036400	https://figshare.com/articles/dataset/Reference_assemblies_used_in_the_empirical_evaluation_in_the_Amira_paper_/28958849/1
SRR15116274	Short-Read		Escherichia coli AUSMDU00032793	https://figshare.com/articles/dataset/Reference_assemblies_used_in_the_empirical_evaluation_in_the_Amira_paper_/28958849/1
SRR15116275	Short-Read		Escherichia coli AUSMDU00031978	https://figshare.com/articles/dataset/Reference_assemblies_used_in_the_empirical_evaluation_in_the_Amira_paper_/28958849/1
SRR15116365	Short-Read		Escherichia coli AUSMDU00031899	https://figshare.com/articles/dataset/Reference_assemblies_used_in_the_empirical_evaluation_in_the_Amira_paper_/28958849/1
SRR22543793	Short-Read		Escherichia coli DETEC-P351	https://ftp.ncbi.nlm.nih.gov/genomes/all/GCF/027/944/875/GCF_027944875.1_ASM2794487v1/GCF_027944875.1_ASM2794487v1_genomic.fna.gz
SRR22543798	Short-Read		Escherichia coli DETEC-P169	https://ftp.ncbi.nlm.nih.gov/genomes/all/GCF/027/944/895/GCF_027944895.1_ASM2794489v1/GCF_027944895.1_ASM2794489v1_genomic.fna.gz
SRR22543803	Short-Read		Escherichia coli DETEC-P1056	https://ftp.ncbi.nlm.nih.gov/genomes/all/GCF/027/944/915/GCF_027944915.1_ASM2794491v1/GCF_027944915.1_ASM2794491v1_genomic.fna.gz
SRR22543827	Short-Read		Escherichia coli DETEC-E1005	https://ftp.ncbi.nlm.nih.gov/genomes/all/GCF/027/945/035/GCF_027945035.1_ASM2794503v1/GCF_027945035.1_ASM2794503v1_genomic.fna.gz
SRR22543837	Short-Read		Escherichia coli DETEC-C31	https://ftp.ncbi.nlm.nih.gov/genomes/all/GCF/027/945/055/GCF_027945055.1_ASM2794505v1/GCF_027945055.1_ASM2794505v1_genomic.fna.gz
SRR22543847	Short-Read		Escherichia coli DETEC-S792	https://ftp.ncbi.nlm.nih.gov/genomes/all/GCF/027/944/575/GCF_027944575.1_ASM2794457v1/GCF_027944575.1_ASM2794457v1_genomic.fna.gz
SRR22543854	Short-Read		Escherichia coli DETEC-S589	https://ftp.ncbi.nlm.nih.gov/genomes/all/GCF/027/944/595/GCF_027944595.1_ASM2794459v1/GCF_027944595.1_ASM2794459v1_genomic.fna.gz
SRR22543861	Short-Read		Escherichia coli DETEC-S586	https://ftp.ncbi.nlm.nih.gov/genomes/all/GCF/027/944/615/GCF_027944615.1_ASM2794461v1/GCF_027944615.1_ASM2794461v1_genomic.fna.gz
SRR22543882	Short-Read		Escherichia coli DETEC-S566	https://ftp.ncbi.nlm.nih.gov/genomes/all/GCF/027/944/635/GCF_027944635.1_ASM2794463v1/GCF_027944635.1_ASM2794463v1_genomic.fna.gz
SRR22543883	Short-Read		Escherichia coli DETEC-S565	https://ftp.ncbi.nlm.nih.gov/genomes/all/GCF/027/944/655/GCF_027944655.1_ASM2794465v1/GCF_027944655.1_ASM2794465v1_genomic.fna.gz
SRR22543887	Short-Read		Escherichia coli DETEC-S560	https://ftp.ncbi.nlm.nih.gov/genomes/all/GCF/027/944/675/GCF_027944675.1_ASM2794467v1/GCF_027944675.1_ASM2794467v1_genomic.fna.gz
SRR22543892	Short-Read		Escherichia coli DETEC-P881	https://ftp.ncbi.nlm.nih.gov/genomes/all/GCF/027/944/695/GCF_027944695.1_ASM2794469v1/GCF_027944695.1_ASM2794469v1_genomic.fna.gz
SRR22543900	Short-Read		Escherichia coli DETEC-E601	https://ftp.ncbi.nlm.nih.gov/genomes/all/GCF/027/944/935/GCF_027944935.1_ASM2794493v1/GCF_027944935.1_ASM2794493v1_genomic.fna.gz
SRR22543904	Short-Read		Escherichia coli DETEC-E480	https://ftp.ncbi.nlm.nih.gov/genomes/all/GCF/027/944/955/GCF_027944955.1_ASM2794495v1/GCF_027944955.1_ASM2794495v1_genomic.fna.gz
SRR22543922	Short-Read		Escherichia coli DETEC-E1070	https://ftp.ncbi.nlm.nih.gov/genomes/all/GCF/027/945/015/GCF_027945015.1_ASM2794501v1/GCF_027945015.1_ASM2794501v1_genomic.fna.gz
SRR22543930	Short-Read		Escherichia coli DETEC-P836	https://ftp.ncbi.nlm.nih.gov/genomes/all/GCF/027/944/715/GCF_027944715.1_ASM2794471v1/GCF_027944715.1_ASM2794471v1_genomic.fna.gz
SRR22543931	Short-Read		Escherichia coli DETEC-P829	https://ftp.ncbi.nlm.nih.gov/genomes/all/GCF/027/944/735/GCF_027944735.1_ASM2794473v1/GCF_027944735.1_ASM2794473v1_genomic.fna.gz
SRR22543934	Short-Read		Escherichia coli DETEC-P80	https://ftp.ncbi.nlm.nih.gov/genomes/all/GCF/028/551/585/GCF_028551585.1_ASM2855158v1/GCF_028551585.1_ASM2855158v1_genomic.fna.gz
SRR22543936	Short-Read		Escherichia coli DETEC-P793	https://ftp.ncbi.nlm.nih.gov/genomes/all/GCF/027/944/775/GCF_027944775.1_ASM2794477v1/GCF_027944775.1_ASM2794477v1_genomic.fna.gz
SRR22543941	Short-Read		Escherichia coli DETEC-P666	https://ftp.ncbi.nlm.nih.gov/genomes/all/GCF/027/944/795/GCF_027944795.1_ASM2794479v1/GCF_027944795.1_ASM2794479v1_genomic.fna.gz
SRR22543945	Short-Read		Escherichia coli DETEC-P649	https://ftp.ncbi.nlm.nih.gov/genomes/all/GCF/027/944/815/GCF_027944815.1_ASM2794481v1/GCF_027944815.1_ASM2794481v1_genomic.fna.gz
SRR22543947	Short-Read		Escherichia coli DETEC-P622	https://ftp.ncbi.nlm.nih.gov/genomes/all/GCF/027/944/835/GCF_027944835.1_ASM2794483v1/GCF_027944835.1_ASM2794483v1_genomic.fna.gz
SRR28786155	Short-Read		Escherichia coli AUSMDU00055259	https://figshare.com/articles/dataset/Reference_assemblies_used_in_the_empirical_evaluation_in_the_Amira_paper_/28958849/1
SRR32390598	Short-Read		Escherichia coli AUSMDU00062512	https://figshare.com/articles/dataset/Reference_assemblies_used_in_the_empirical_evaluation_in_the_Amira_paper_/28958849/1
