## Supplementary Table 4 for "K-MARVEL: K-Mer based Antimicrobial Resistance Virtual Exploration Lab"

### Sheet: Long-Read
Sample ID	ARG Name	Category	Reason
barcode04-ECOR12	Klebsiella pneumoniae KpnF	False-Positive	Identity < 85% in RGI output (83.49)
barcode04-ECOR12	OmpA	False-Positive	Identity < 85% in RGI output (84.55)
barcode06-ECOR14	OmpA	False-Positive	Identity < 85% in RGI output (84.55)
barcode07-ECOR17	OmpA	False-Positive	Identity < 85% in RGI output (84.55)
barcode07-ECOR17	ugd	False-Positive	Identity < 85% in RGI output (82.47)
barcode19-SAUR23	PC1	False-Negative	Got PC1 beta-lactamase (blaZ)
barcode22-SAUR27	Staphylococcus aureus LmrS	False-Positive	Gene split into two parts (75.42+27.29) in the same contig
barcode23-SAUR28	Staphylococcus aureus LmrS	False-Positive	Gene split into two parts (75.42+27.29) in the same contig
barcode23-SAUR28	sdrM	False-Negative	Not retained by KARMA
ERR12642469	emrB	False-Positive	Same sequence as KpnH (TP)
ERR12642469	Klebsiella pneumoniae acrA	False-Positive	Identity < 85% in RGI output (84.63)
ERR12642469	PmrF	False-Positive	Identity < 85% in RGI output (83.69)
ERR12642469	CrcB	False-Negative	Identity < 85% in KARMA output
ERR12642469	mdtG	False-Negative	Identity < 85% in KARMA output
ERR12642469	mdtH	False-Negative	Identity < 85% in KARMA output
ERR12642473	OmpA	False-Positive	Identity < 85% in RGI output (84.55)
ERR12642474	EC-5	False-Positive	No complete gene present in RGI output
ERR12642474	Klebsiella pneumoniae KpnE	False-Positive	Identity < 85% in RGI output (82.2)
ERR12642474	OmpA	False-Positive	Identity < 85% in RGI output (84.83)
ERR12642474	OXA-140	False-Positive	Subset of OXA-1
ERR12642474	OXA-1	False-Negative	OXA-140 is a part of OXA-140
SRR11558418	ADC-304	False-Positive	The sequence is closer to ADC-158 when applied compositional matrix adjustment
SRR11558418	OXA-217	False-Positive	The sequence is closer to OXA-98 when applied compositional matrix adjustment
SRR11558418	ADC-158	False-Negative	Got ADC-304
SRR11558418	OXA-98	False-Negative	Got OXA-98
SRR23044205	APH(3'')-Ib	False-Positive	Gene split into two parts (67.79+33.71) in the same contig
SRR23044205	OmpA	False-Positive	Identity < 85% in RGI output (84.83)
SRR23044205	TEM-171	False-Positive	All the variants have same metrics, same sequence as TEM1
SRR23044205	TEM-196	False-Positive	All the variants have same metrics
SRR23044205	TEM-33	False-Positive	All the variants have same metrics
SRR23044205	TEM-34	False-Positive	All the variants have same metrics
SRR23044205	TEM-40	False-Positive	All the variants have same metrics
SRR23044205	TEM-1	False-Negative	Got TEM-171, TEM-196, TEM-33, TEM-34, TEM-40. All of them have same sequence as TEM-1
SRR23044206	OmpA	False-Positive	Identity < 85% in RGI output (84.55)
SRR23044207	aadA2	False-Positive	No complete gene present in RGI output
SRR23044207	Klebsiella pneumoniae KpnF	False-Positive	Identity < 85% in RGI output (84.4)
SRR23044208	EC-5	False-Positive	Actually a TP
SRR23044210	Klebsiella pneumoniae KpnF	False-Positive	Identity < 85% in RGI output (84.4)
SRR23044210	baeS	False-Negative	Not retained by KARMA
SRR23044210	rsmA	False-Negative	Not retained by KARMA
SRR23044213	EC-5	False-Positive	No complete gene present in RGI output
SRR23044213	Klebsiella pneumoniae KpnF	False-Positive	Identity < 85% in RGI output (84.4)
SRR23044213	OmpA	False-Positive	Identity < 85% in RGI output (84.83)
SRR23044214	OmpA	False-Positive	Identity < 85% in RGI output (84.83)
SRR23044215	Klebsiella pneumoniae KpnF	False-Positive	Identity < 85% in RGI output (84.4)
SRR23044216	AcrE	False-Positive	Coverage < 90% in RGI output (77.92)
SRR23044216	Klebsiella pneumoniae KpnF	False-Positive	Identity < 85% in RGI output (84.4)
SRR23044217	EC-5	False-Positive	No complete gene present in RGI output
SRR23044217	OmpA	False-Positive	Identity < 85% in RGI output (84.83)
SRR23044218	OmpA	False-Positive	Identity < 85% in RGI output (84.83)
SRR23044219	Klebsiella pneumoniae KpnF	False-Positive	Identity < 85% in RGI output (84.4)
SRR23044220	AcrS	False-Positive	Gene split into two parts (65.45+33.18) in the same contig
SRR23044220	AAC(3)-IId	False-Negative	Identity < 85% or coverage < 90% in KARMA output
SRR23044221	OmpA	False-Positive	Identity < 85% in RGI output (84.55)
SRR23044222	Klebsiella pneumoniae KpnF	False-Positive	Identity < 85% in RGI output (84.4)
SRR23044222	OmpA	False-Positive	Identity < 85% in RGI output (84.83)
SRR23044223	cmlA5	False-Positive	Coverage < 90% in RGI output (77.80)
SRR23044223	OmpA	False-Positive	Identity < 85% in RGI output (84.83)
SRR23044224	CTX-M-137	False-Positive	For CTX-M-14
SRR23044224	EC-5	False-Positive	Actually a TP
SRR23044224	OmpA	False-Positive	Identity < 85% in RGI output (84.83)
SRR23044224	EC-8	False-Negative	Got EC-5, athough same sequence
SRR23044224	CTX-M-14	False-Negative	Got CTX-M-137
SRR23044226	EC-15	False-Positive	Same Sequence as EC-14
SRR23044226	EC-14	False-Negative	EC-15 (FP) has the same sequence
SRR24833081	emrB	False-Positive	Same sequence as KpnH (TP)
SRR24833081	fosA5	False-Positive	Same Sequence as FosA6 (TP)
SRR24833081	SHV-193	False-Positive	Same Sequence as SHV-11 (TP)
SRR24833081	SHV-240	False-Positive	Same Sequence as SHV-11 (TP)
SRR24833081	TEM-117	False-Positive	Coverage < 90% in RGI output
SRR24833081	FosA6	False-Negative	Got fosA5, although same sequence
SRR24833081	mdtG	False-Negative	Identity < 85% or coverage < 90% in KARMA output
SRR24833081	SHV-11	False-Negative	Got SHV-193 and SHV-240, although the same sequence
SRR24833089	leuO	False-Negative	Not retained by KARMA
SRR24833089	ramA	False-Negative	Not retained by KARMA
SRR24833090	leuO	False-Negative	Not retained by KARMA
SRR24833090	ramA	False-Negative	Not retained by KARMA
SRR24833095	adeB	False-Negative	Not retained by KARMA
SRR24833098	ANT(6)-Ia	False-Positive	Similar sequence to aad(6) (TP)
SRR24833098	SAT-4	False-Positive	No complete gene present in RGI output
SRR24833100	acrD	False-Negative	Likely due to Low Coverage
SRR24833100	AcrE	False-Negative	Likely due to Low Coverage
SRR24833100	BRP(MBL)	False-Negative	Likely due to Low Coverage
SRR24833100	emrA	False-Negative	Likely due to Low Coverage
SRR24833100	evgS	False-Negative	Likely due to Low Coverage
SRR24833100	mdtM	False-Negative	Likely due to Low Coverage
SRR24833100	mdtO	False-Negative	Likely due to Low Coverage
SRR24833100	OmpA	False-Negative	Likely due to Low Coverage
SRR24833101	Klebsiella pneumoniae KpnF	False-Positive	Identity < 85% in RGI output (84.4)
SRR24833104	emrB	False-Positive	Same sequence as KpnH (TP)
SRR24833104	fosA5	False-Positive	Same Sequence as FosA6 (TP)
SRR24833104	TEM-117	False-Positive	Coverage < 90% in RGI output
SRR24833104	AcrF	False-Negative	Identity < 85% or coverage < 90% in KARMA output.
SRR24833104	FosA6	False-Negative	Got fosA5, although same sequence
SRR24833104	mdtG	False-Negative	Identity < 85% or coverage < 90% in KARMA output
SRR30868079	Escherichia coli EF-Tu mutants conferring resistance to Pulvomycin	False-Positive	No complete gene present in RGI output
SRR30868079	MexT	False-Positive	Coverage < 90% in RGI output
SRR30868079	PDC-111	False-Positive	Similar sequence to PDC-5 (TP)
SRR30868079	PDC-5	False-Negative	Got PDC-111 variant
SRR32405433	aadA15	False-Positive	Same metric as aadA (TP)
SRR32405433	Escherichia coli ampC beta-lactamase	False-Positive	Same Sequence as EC-15
SRR32405433	OmpA	False-Positive	Identity < 85% in RGI output (84.55)
SRR32405433	aadA2	False-Negative	Not retained by KARMA
SRR32405433	EC-15	False-Negative	Got Escherichia coli ampC beta-lactamase, although the sequence is same
SRR32405434	OmpA	False-Positive	Identity < 85% in RGI output (84.83)
SRR32405435	CMY-145	False-Positive	Similar sequence as CMY-42 (TP)
SRR32405435	EC-15	False-Positive	Same sequence as EC-14 (TP)
SRR32405435	OmpA	False-Positive	Identity < 85% in RGI output (84.83)
SRR32405435	CMY-42	False-Negative	Got CMY-42 instead, similar sequence
SRR32405435	EC-14	False-Negative	Got EC-15 instead, same sequence though
SRR32405437	CMY-194	False-Positive	Same sequence as CMY-2 (TP)
SRR32405437	FosA6	False-Positive	Same sequence as fosA5 (TP)
SRR32405437	Klebsiella pneumoniae KpnF	False-Positive	Identity < 85% in RGI output (84.4)
SRR32405437	OmpA	False-Positive	Identity < 85% in RGI output (84.55)
SRR32405437	CMY-131	False-Negative	Not retained by KARMA
SRR32405437	CMY-2	False-Negative	Got CMY-194 instead, although same sequence
SRR32405437	fosA5	False-Negative	Got FosA6, although same sequence
SRR32405438	CMY-142	False-Positive	Similar sequence to CMY-2 (TP)
SRR32405438	Klebsiella pneumoniae KpnF	False-Positive	Identity < 85% in RGI output (84.4)
SRR32405438	mdtP	False-Positive	Gene split into two parts (6.97+79.92) in the same contig
SRR32405438	CMY-2	False-Negative	Got CMY-142 instead, similar sequence
SRR32405439	OmpA	False-Positive	Identity < 85% in RGI output (84.83)
SRR32405440	Klebsiella pneumoniae KpnF	False-Positive	Identity < 85% in RGI output (84.4)
SRR32405440	mdtG	False-Positive	Coverage < 90% in RGI output (85.54)
SRR32405440	OmpA	False-Positive	Identity < 85% in RGI output (84.83)
SRR32405441	acrB	False-Positive	Gene split into two parts (21.35+78.65)
SRR32405441	OmpA	False-Positive	Identity < 85% in RGI output (84.83)
SRR32405442	OmpA	False-Positive	Identity < 85% in RGI output (84.83)
SRR32486094	leuO	False-Positive	Identity < 85% in RGI output (82.17)
SRR32486094	mdtA	False-Positive	Identity < 85% in RGI output (83.8)
SRR32486094	QnrB64	False-Positive	Same sequence as QnrB20 (TP)
SRR32486094	TolC	False-Positive	Identity < 85% in RGI output (83.03)
SRR32486094	emrR	False-Negative	Not retained by KARMA
SRR32486094	QnrB20	False-Negative	Got QnrB64 instead, although the sequence is the same
SRR32486158	Escherichia coli acrA	False-Positive	Same metric as Shigella flexneri acrA (TP)
SRR32486158	OmpA	False-Positive	Identity < 85% in RGI output (83.71)
SRR32486200	emrB	False-Positive	Same sequence as KpnH (TP)
SRR32486200	PmrF	False-Positive	Identity < 85% in RGI output (83.69)
SRR32486200	mdtG	False-Negative	Not retained by KARMA
SRR32486273	FosX	False-Negative	Not retained by KARMA

### Sheet: Short-Read
Sample ID	ARG Name	Category	Reason
SRR14673594	EC-13	False-Positive	All variants have the same metrics
SRR14673594	EC-16	False-Positive	All variants have the same metrics
SRR14673594	EC-18	False-Negative	Got EC-16 and EC-13 instead, although similar sequence
SRR15097896	emrB	False-Positive	Same squence and metrics as KpnH (a TP)
SRR15097896	mdtG	False-Negative	Not retained by KARMA
SRR15116179	CMY-7	False-Positive	Similar sequence and same metrics as CMY-2 (TP)
SRR15116179	EC-13	False-Positive	All variants have the same metrics
SRR15116179	EC-14	False-Positive	All variants have the same metrics
SRR15116179	EC-15	False-Positive	All variants have the same metrics
SRR15116179	EC-16	False-Positive	All variants have the same metrics
SRR15116179	FosA6	False-Positive	Same sequence as fosA5 (TP)
SRR15116179	OmpA	False-Positive	Identity < 85% in RGI output (84.55)
SRR15116179	CMY-131	False-Negative	Not retained by KARMA
SRR15116179	fosA5	False-Negative	Got FosA6 instead, although the sequence is same
SRR15116221	EC-15	False-Positive	Similar sequence as EC-14 (TP)
SRR15116221	OmpA	False-Positive	Identity < 85% in RGI output (84.83)
SRR15116221	EC-14	False-Negative	Got EC-15 instead, although similar sequence
SRR15116259	acrB	False-Positive	Gene split into two parts (21.35+78.65)
SRR15116259	OmpA	False-Positive	Identity < 85% in RGI output (84.83)
SRR15116274	mdtG	False-Positive	Coverage < 90% in RGI output (85.54)
SRR15116274	OmpA	False-Positive	Identity < 85% in RGI output (84.83)
SRR15116275	Escherichia coli ampC beta-lactamase	False-Positive	Same Sequence as EC-15
SRR15116275	OmpA	False-Positive	Identity < 85% in RGI output (84.55)
SRR15116275	EC-15	False-Negative	Got ampC beta-lactamase instead, although same sequence
SRR15116365	OmpA	False-Positive	Identity < 85% in RGI output (84.83)
SRR15116365	AAC(3)-IId	False-Negative	Not retained by KARMA
SRR15116365	aadA5	False-Negative	Not retained by KARMA
SRR15116365	APH(3'')-Ib	False-Negative	Not retained by KARMA
SRR15116365	APH(6)-Id	False-Negative	Not retained by KARMA
SRR15116365	dfrA17	False-Negative	Not retained by KARMA
SRR15116365	mphA	False-Negative	Not retained by KARMA
SRR15116365	Mrx	False-Negative	Not retained by KARMA
SRR15116365	qacEdelta1	False-Negative	Not retained by KARMA
SRR15116365	sul1	False-Negative	Not retained by KARMA
SRR15116365	sul2	False-Negative	Not retained by KARMA
SRR15116365	tet(A)	False-Negative	Not retained by KARMA
SRR21866175	AAC(6')-Ib3	False-Positive	Sequence similar to AAC(6')-Ib4 (TP)
SRR21866175	LEN-17	False-Positive	Same sequence as SHV-12 (TP)
SRR21866175	LEN-19	False-Positive	Same sequence as SHV-12 (TP), metrics same as LEN-17. Retained due to number of overlapping reads < 80%
SRR21866175	PmrF	False-Positive	Identity < 85% in RGI output (84.92)
SRR21866175	QnrB64	False-Positive	Same sequence as QnrB20 (TP)
SRR21866175	AAC(6')-Ib4	False-Negative	Got AAC(6')-Ib3 instead, although sequence is very close to the TP
SRR21866175	MdtK	False-Negative	Not retained by KARMA
SRR21866175	QnrB20	False-Negative	Got QnrB64 instead, although the sequence is the same
SRR22543798	APH(3'')-Ib	False-Positive	Gene split into two parts (67.79+33.71) in the same contig
SRR22543798	EC-15	False-Positive	Same Sequence as EC-14 (TP)
SRR22543798	OmpA	False-Positive	Identity < 85% in RGI output (84.83)
SRR22543798	EC-14	False-Negative	Got EC-15 instead, although same sequence
SRR22543803	EC-13	False-Positive	All variants have the same metrics, same sequence as EC-14 (TP)
SRR22543803	EC-15	False-Positive	All variants have the same metrics, same sequence as EC-14 (TP)
SRR22543803	EC-16	False-Positive	All variants have the same metrics, same sequence as EC-14 (TP)
SRR22543803	EC-18	False-Positive	All variants have the same metrics, same sequence as EC-14 (TP)
SRR22543803	OmpA	False-Positive	Identity < 85% in RGI output (84.83)
SRR22543827	OmpA	False-Positive	Identity < 85% in RGI output (84.83)
SRR22543837	EC-15	False-Positive	Same Sequence as EC-14
SRR22543837	EC-14	False-Negative	EC-15 (FP) has the same sequence
SRR22543847	OmpA	False-Positive	Identity < 85% in RGI output (84.55)
SRR22543883	EC-13	False-Positive	All variants have the same metrics, same sequence as EC-14 (TP)
SRR22543883	EC-15	False-Positive	All variants have the same metrics, same sequence as EC-14 (TP)
SRR22543883	EC-16	False-Positive	All variants have the same metrics, same sequence as EC-14 (TP)
SRR22543883	EC-18	False-Positive	All variants have the same metrics, same sequence as EC-14 (TP)
SRR22543892	OmpA	False-Positive	Identity < 85% in RGI output (84.83)
SRR22543900	aadA8b	False-Positive	Hybrid made using the kmers from aadA (TP) and aadA2 (TP but coverage is < 90% (87.64%))
SRR22543900	CTX-M-144	False-Positive	All variants have the same metrics, same sequence as CTX-M-55 (TP)
SRR22543900	CTX-M-230	False-Positive	All variants have the same metrics, same sequence as CTX-M-55 (TP)
SRR22543900	EC-13	False-Positive	All variants have the same metrics, same sequence as EC-14 (TP)
SRR22543900	EC-15	False-Positive	All variants have the same metrics, same sequence as EC-14 (TP)
SRR22543900	EC-16	False-Positive	All variants have the same metrics, same sequence as EC-14 (TP)
SRR22543900	EC-18	False-Positive	All variants have the same metrics, same sequence as EC-14 (TP)
SRR22543900	aadA	False-Negative	Got aadA8b, a hybrid of aadA and aadA2
SRR22543900	CTX-M-55	False-Negative	Got CTX-M-144 and CTX-M-230 instead, although both of them have the same sequence as TP
SRR22543904	CTX-M-60	False-Positive	Assembled CTX-M-60 instead of CTX-M-55
SRR22543904	OmpA	False-Positive	Identity < 85% in RGI output (84.83)
SRR22543904	CTX-M-55	False-Negative	Not retained by KARMA, got CTX-M-60 instead
SRR22543922	OmpA	False-Positive	Identity < 85% in RGI output (84.83)
SRR22543930	OmpA	False-Positive	Identity < 85% in RGI output (84.83)
SRR22543931	EC-13	False-Positive	All variants have the same metrics, same sequence as EC-14 (TP)
SRR22543931	EC-15	False-Positive	All variants have the same metrics, same sequence as EC-14 (TP)
SRR22543931	EC-16	False-Positive	All variants have the same metrics, same sequence as EC-14 (TP)
SRR22543931	OmpA	False-Positive	Identity < 85% in RGI output (84.55)
SRR22543934	AcrS	False-Positive	Gene split into two parts (65.45+33.18) in the same contig
SRR22543934	CTX-M-137	False-Positive	No complete gene present in RGI output
SRR22543934	ugd	False-Positive	Identity < 85% in RGI output (82.99)
SRR22543934	AAC(3)-IIe	False-Negative	Not retained by KARMA
SRR22543936	OmpA	False-Positive	Identity < 85% in RGI output (84.55)
SRR22543941	OmpA	False-Positive	Identity < 85% in RGI output (84.83)
SRR22543945	AAC(6')-Ib7	False-Positive	AAC(6')-Ib3 (TP) is a subset of this gene
SRR22543945	cmlA5	False-Positive	Coverage < 90% in RGI output (77.80)
SRR22543945	OmpA	False-Positive	Identity < 85% in RGI output (84.83)
SRR22543945	AAC(6')-Ib3	False-Negative	Got AAC(6')-Ib7 instead, the TP gene is the part of this variant
SRR22543947	CTX-M-261	False-Positive	For CTX-M-55
SRR22543947	OmpA	False-Positive	Identity < 85% in RGI output (84.83)
SRR22543947	CTX-M-55	False-Negative	Got CTX-M-261 instead
SRR23290089	OmpA	False-Positive	Identity < 85% in RGI output (84.55)
SRR24833084	emrB	False-Positive	Same sequence as KpnH (TP) as well as other metrics
SRR24833084	fosA5	False-Positive	Same Sequence as FosA6 (TP)
SRR24833084	LEN-17	False-Positive	Similar sequence as SHV-11(TP), both the variants has same metrics
SRR24833084	LEN-19	False-Positive	Similar sequence as SHV-11(TP), both the variants has same metrics
SRR24833084	SHV-56	False-Positive	Same Sequence as SHV-11 (TP)
SRR24833084	TEM-117	False-Positive	Coverage < 90% in RGI output
SRR24833084	AcrF	False-Negative	Not retained by KARMA
SRR24833084	FosA6	False-Negative	Got fosA5, although same sequence
SRR24833084	mdtG	False-Negative	Identity < 85% or coverage < 90% in KARMA output
SRR24833084	SHV-11	False-Negative	Got SHV-56, LEN-17 and LEN-19 instead. Same sequence though
SRR24833092	AAC(6')-Ib3	False-Positive	Same sequence as AAC(6')-Ib4 (TP)
SRR24833092	AAC(6')-Ib4	False-Negative	Got AAC(6')-Ib3 instead, although sequence is the same as TP
SRR24833092	Klebsiella pneumoniae KpnF	False-Negative	Identity < 85% or coverage < 90% in KARMA output.
SRR24833092	ramA	False-Negative	Identity < 85% or coverage < 90% in KARMA output.
SRR24833093	adeB	False-Negative	Identity < 85% or coverage < 90% in KARMA output.
SRR24833099	SAT-4	False-Positive	No complete gene present in RGI output
SRR26205266	MexT	False-Positive	Coverage < 90% in RGI output
SRR28786155	OmpA	False-Positive	Identity < 85% in RGI output (84.83)
SRR2906881	emrB	False-Positive	Same sequence as KpnH (TP) as well as other metrics
SRR2906881	Klebsiella pneumoniae acrA	False-Positive	Identity < 85% in RGI output (84.63)
SRR2906881	AcrF	False-Negative	Identity < 85% in KARMA output
SRR2906881	bacA	False-Negative	Identity < 85% in KARMA output
SRR2906881	Escherichia coli mdfA	False-Negative	Identity < 85% in KARMA output
SRR2906881	mdtG	False-Negative	Identity < 85% in KARMA output
SRR2906881	mdtH	False-Negative	Identity < 85% in KARMA output
SRR32390598	EC-13	False-Positive	All variants have the same metrics, same sequence as EC-14 (TP)
SRR32390598	EC-15	False-Positive	All variants have the same metrics, same sequence as EC-14 (TP)
SRR32390598	EC-16	False-Positive	All variants have the same metrics, same sequence as EC-14 (TP)
SRR32390598	mdtP	False-Positive	Gene split into two parts (6.97+79.92) in the same contig
SRR32484996	FosX	False-Negative	Not retained by KARMA
SRR7885912	Escherichia coli acrA	False-Positive	Same metric as Shigella flexneri acrA (TP)
SRR7885912	OmpA	False-Positive	Identity < 85% in RGI output (83.71)
