## Supplementary Table 5 for "K-MARVEL: K-Mer based Antimicrobial Resistance Virtual Exploration Lab"

### Sheet: Short-Read
ID	Type	Read Count	Average Read Length	Base Count	Execution Time (Seconds)	Peak Memory Usage (GB)	Average CPU Usage (%)	Sample
SRR14673594	Short-Read	3128192	149.2	469715048	54.78	2.02901	8.24	Escherichia coli AUSMDU00015264
SRR15116179	Short-Read	5051112	148.7	272990342	59.76	1.25836	9.37	Escherichia coli AUSMDU00010405
SRR15116221	Short-Read	3921920	149.5	755943052	59.37	1.48759	8.71	Escherichia coli AUSMDU00040126
SRR15116259	Short-Read	4771744	147.5	590221220	38.5	0.808212	11.29	Escherichia coli AUSMDU00036400
SRR15116274	Short-Read	6934230	149.8	708788343	76.33	1.14413	10	Escherichia coli AUSMDU00032793
SRR15116275	Short-Read	5363012	147.8	1045403673	61.51	1.22963	9.85	Escherichia coli AUSMDU00031978
SRR15116365	Short-Read	3981728	148.5	798213715	41.27	0.979702	10.15	Escherichia coli AUSMDU00031899
SRR22543793	Short-Read	4876086	150	595179482	71.32	1.60266	9.4	Escherichia coli DETEC-P351
SRR22543798	Short-Read	4856624	150	736285449	48.53	0.956562	10.36	Escherichia coli DETEC-P169
SRR22543803	Short-Read	4893640	150	733346770	42.35	0.808838	11.16	Escherichia coli DETEC-P1056
SRR22543827	Short-Read	4990396	150	738935885	47.29	0.905922	10.73	Escherichia coli DETEC-E1005
SRR22543837	Short-Read	5138326	150	753546254	53.68	1.02173	10.35	Escherichia coli DETEC-C31
SRR22543847	Short-Read	5357454	150	775886864	45.72	0.82711	11.24	Escherichia coli DETEC-S792
SRR22543854	Short-Read	5301364	150	808972331	48.08	0.902081	11.05	Escherichia coli DETEC-S589
SRR22543861	Short-Read	5223580	150	800504038	46.37	0.81723	11.13	Escherichia coli DETEC-S586
SRR22543882	Short-Read	5036118	150	788758979	44.43	0.835655	11.06	Escherichia coli DETEC-S566
SRR22543883	Short-Read	5086402	150	760447571	46	0.876583	10.99	Escherichia coli DETEC-S565
SRR22543887	Short-Read	5007758	150	768040614	44.36	0.869633	11.04	Escherichia coli DETEC-S560
SRR22543892	Short-Read	4893646	150	756165834	54.07	1.13177	10.16	Escherichia coli DETEC-P881
SRR22543900	Short-Read	4922584	150	738938977	59.47	1.14043	9.47	Escherichia coli DETEC-E601
SRR22543904	Short-Read	5068404	150	743306686	116.97	2.63497	8.97	Escherichia coli DETEC-E480
SRR22543922	Short-Read	4980004	150	765325562	62.88	1.26855	9.57	Escherichia coli DETEC-E1070
SRR22543930	Short-Read	4976360	150	751978927	61.62	1.26715	9.75	Escherichia coli DETEC-P836
SRR22543931	Short-Read	5283602	150	751427286	50.54	0.939674	10.43	Escherichia coli DETEC-P829
SRR22543934	Short-Read	4909080	150	797820023	59.69	1.16314	9.51	Escherichia coli DETEC-P80
SRR22543936	Short-Read	5322874	150	741267951	64.2	1.34921	10.07	Escherichia coli DETEC-P793
SRR22543941	Short-Read	5217190	150	803749966	47.15	0.88306	10.88	Escherichia coli DETEC-P666
SRR22543945	Short-Read	5076146	150	787791618	53.39	1.01621	10.13	Escherichia coli DETEC-P649
SRR22543947	Short-Read	5101118	150	766493975	95.61	2.24134	8.99	Escherichia coli DETEC-P622
SRR28786155	Short-Read	8675412	149.3	770266510	87.08	1.38694	10.31	Escherichia coli AUSMDU00055259
SRR32390598	Short-Read	6650574	149.2	1303687524	108.09	2.79603	9.01	Escherichia coli AUSMDU00062512
SRR24833093	Short-Read	8816250	150	998763849	89.5	1.22751	10.74	Acinetobacter baumannii PC870
SRR24833071	Short-Read	8381526	150	1265610426	52.54	0.543552	13.53	Bacillus cereus BC116
SRR24833103	Short-Read	7993374	150	1206999474	88.39	1.31052	10.45	Escherichia coli 9802
SRR24833099	Short-Read	8710610	150	1315302110	55.27	0.584179	13.23	Enterococcus faecalis E4
SRR24833084	Short-Read	8234634	150	1243429734	137.54	2.56091	9.13	Klebsiella pneumoniae 17ZR21
SRR24833088	Short-Read	6690828	150	1010315028	71.69	1.23546	10.6	Pseudomonas aeruginosa 18C53
SRR24833078	Short-Read	7747444	150	1169864044	51.16	0.62241	12.98	Staphylococcus aureus MRSA11
SRR24833092	Short-Read	7704520	150	1163382520	71.42	1.21187	10.42	Salmonella enterica SA746
SRR11558419	Short-Read	1032386	251	260161272	26.76	1.25761	9.73	Acinetobacter baumannii CCUG 19096T
SRR23290089	Short-Read	1849046	242.2	449705639	31.74	0.73597	11.35	Escherichia coli CCUG 17620
SRR2906881	Short-Read	32014726	100	3233487326	157.25	0.769554	11.48	Klebsiella pneumoniae CCUG 225T
SRR26205266	Short-Read	4877252	291.2	1424962781	119.82	2.05164	10.18	Pseudomonas aeruginosa CCUG 17619
SRR28364697	Short-Read	2069726	301	625057252	38.34	0.680996	12.46	Staphylococcus aureus NCTC 8325
SRR15097896	Short-Read	4320480	148.9	647814903	44.82	0.941757	10.35	Klebsiella pneumoniae AUSMDU00018770
SRR21866175	Short-Read	4315326	149.5	649616077	52.74	1.18506	9.75	Enterobacter hormaechei AUSMDU00021551
SRR32458788	Short-Read	3721340	149.4	559647199	27.19	0.595497	12.22	Providencia rettgeri AUSMDU00026122
SRR32484996	Short-Read	5399648	148.3	806190513	35.72	0.558907	12.24	Listeria innocua AUSMDU00097349
SRR7885912	Short-Read	3365204	148.6	503345566	25.53	0.774117	10.9	Shigella flexneri AUSMDU00009397

### Sheet: Long-Read
ID	Type	Read Count	Average Read Length	Base Count	Execution Time (Seconds)	Peak Memory Usage (GB)	Average CPU Usage (%)	Sample
barcode01-ECOR02	Long-Read	133576	2895.2	4675160	27.2	1.3441	13.51	Escherichia coli
barcode02-ECOR10	Long-Read	118856	2353.1	4159960	20	1.1827	12.99	Escherichia coli
barcode03-ECOR11	Long-Read	81194	3134.2	2841790	18.64	1.25714	13.01	Escherichia coli
barcode04-ECOR12	Long-Read	241087	2792.2	8438045	54.49	1.64902	12.62	Escherichia coli
barcode05-ECOR13	Long-Read	145660	2931.7	5098100	35.69	1.56793	12.52	Escherichia coli
barcode06-ECOR14	Long-Read	49349	2696	1727215	10.08	1.20655	12.08	Escherichia coli
barcode07-ECOR17	Long-Read	155051	2549.1	5426785	26.99	1.17403	13.13	Escherichia coli
barcode11-ECOR33	Long-Read	117035	4162.9	4096225	42.04	1.45464	14.04	Escherichia coli
barcode19-ECO20	Long-Read	25416	3647.5	889560	9.54	1.32177	12.17	Escherichia coli
barcode19-SAUR23	Long-Read	121209	3081.6	4242315	22.59	0.956123	14.16	Staphylococcus aureus
barcode20-SAUR24	Long-Read	13670	4583.6	478450	6.7	1.02909	11.97	Staphylococcus aureus
barcode21-SAUR25	Long-Read	60595	2923.4	2120825	10.71	0.908489	13.33	Staphylococcus aureus
barcode22-SAUR27	Long-Read	62977	3359.7	2204195	14.1	1.00811	13.77	Staphylococcus aureus
barcode23-SAUR28	Long-Read	52904	2774.9	1851640	10.89	0.973	12.92	Staphylococcus aureus
SRR11558418	Long-Read	60517	6539.2	395794152	65.89	2.3387	11.95	Acinetobacter baumannii CCUG 19096T
ERR12645132	Long-Read	142953	2200.9	314764329	7.3	1.02089	12.32	Enterococcus faecalis CCUG 9997
ERR12642473	Long-Read	193157	4849.5	936905582	132.74	3.17169	12.57	Escherichia coli CCUG 17620
ERR12778392	Long-Read	261801	1421.9	372511151	55.55	1.93155	7.39	Escherichia coli NCTC 13441
ERR12778394	Long-Read	204272	1779.6	363717643	29.11	1.47367	11.67	Klebsiella pneumoniae CCUG 225T
ERR12778396	Long-Read	76957	3711.5	285705581	20.78	1.27328	13.13	Proteus mirabilis CCUG 26767T
SRR30868079	Long-Read	151749	5932.3	900376658	142.17	4.00652	13.72	Pseudomonas aeruginosa CCUG 17619
ERR1274833	Long-Read	152522	19273.2	3126750000	136.09	3.97218	15.4	Staphylococcus aureus NCTC 8325
SRR24833095	Long-Read	5600	7986.9	44732220	8.86	2.32405	10.92	Acinetobacter pittii PC870
SRR24833096	Long-Read	962471	2149.4	2069711906	312.15	2.71771	13.29	Acinetobacter pittii PC870
SRR24833073	Long-Read	263328	2604.6	686128918	45.77	0.96249	15.15	Bacillus cereus BC116
SRR24833075	Long-Read	12614	3862	48727478	5.47	0.940197	11.2	Bacillus cereus BC116
SRR24833097	Long-Read	13090	7176.2	93949531	15.61	1.34207	13.9	Enterobacter faecium E4
SRR24833098	Long-Read	262426	4661.4	1223539570	137.91	1.33177	15.35	Enterobacter faecium E4
SRR24833100	Long-Read	4659	4786.1	22303135	4.11	1.52381	7.53	Escherichia coli 9802
SRR24833101	Long-Read	1455405	1228.8	1789835174	244.08	2.45384	11.92	Escherichia coli 9802
SRR24833081	Long-Read	534838	4916.7	2630179169	771.57	7.27843	12	Klebsiella pneumoniae 17ZR21
SRR24833104	Long-Read	8666	12192	105664944	29.46	4.75957	13.06	Klebsiella pneumoniae 17ZR21
SRR24833085	Long-Read	5213	8731.3	45521512	13.72	2.5613	11.59	Pseudomonas aeruginosa 18C53
SRR24833086	Long-Read	934663	2349.8	2197197121	406.76	3.01593	12.41	Pseudomonas aeruginosa 18C53
SRR24833089	Long-Read	4174	7697.1	32131787	7.08	1.81712	10.5	Salmonella enterica SA746
SRR24833090	Long-Read	1571949	1536.6	2417032728	268.45	2.97338	11.89	Salmonella enterica SA746
SRR24833080	Long-Read	528903	1989.4	1052704479	111.22	1.46863	14.79	Staphylococcus aureus MRSA11
SRR24833094	Long-Read	8851	4640.2	41079012	6.07	1.44012	11.11	Staphylococcus aureus MRSA11
SRR32486094	Long-Read	417426	7484.8	3124747375	621.29	4.70347	13.62	Enterobacter hormaechei AUSMDU00021551
SRR32486200	Long-Read	300881	6189.6	1862627959	317.43	3.23911	13.59	Klebsiella pneumoniae AUSMDU00018770
SRR32486273	Long-Read	553591	5474.7	3031308133	322.45	1.38237	15.59	Listeria innocua AUSMDU00097349
SRR32486258	Long-Read	801295	5176.9	4149036421	307.65	1.59435	15.29	Providencia rettgeri AUSMDU00026122
SRR32486158	Long-Read	231578	5429.5	1257578958	176.76	1.95351	14.52	Shigella flexneri AUSMDU00009397
SRR23044204	Long-Read	14432	33138.9	478274954	174.78	7.7546	13.6	Escherichia coli DETEC-P351
SRR23044205	Long-Read	20598	23318.7	480338621	134.42	3.24328	14.71	Escherichia coli DETEC-P169
SRR23044206	Long-Read	127695	13074.7	1669698291	312.32	3.33529	14.24	Escherichia coli DETEC-P1056
SRR23044207	Long-Read	90931	12496.7	1136425075	302.94	4.53396	13.91	Escherichia coli DETEC-E601
SRR23044208	Long-Read	236542	8200.7	1940040697	554.42	7.08185	12.03	Escherichia coli DETEC-E480
SRR23044210	Long-Read	61067	8695.9	531094434	73.81	2.22386	14.72	Escherichia coli DETEC-S792
SRR23044211	Long-Read	120194	12934.6	1554775665	287.9	4.47831	13.96	Escherichia coli DETEC-S589
SRR23044212	Long-Read	58906	13504.2	795534915	116.58	2.06086	14.59	Escherichia coli DETEC-S586
SRR23044213	Long-Read	138216	13582.8	1877502159	355.63	3.63599	14.19	Escherichia coli DETEC-S566
SRR23044214	Long-Read	16002	30927.8	494923035	151.26	4.0745	14.49	Escherichia coli DETEC-E1070
SRR23044215	Long-Read	154412	12683.5	1958632778	399.74	4.27395	14.01	Escherichia coli DETEC-S565
SRR23044216	Long-Read	166019	11994	1991400135	374.84	3.72406	14.18	Escherichia coli DETEC-S560
SRR23044217	Long-Read	13795	34886.3	481270825	148.5	5.21113	14.28	Escherichia coli DETEC-P881
SRR23044218	Long-Read	16464	30051.4	494782857	146.12	3.82053	14.52	Escherichia coli DETEC-P836
SRR23044219	Long-Read	65416	12038.1	787551329	141.81	2.17859	14.52	Escherichia coli DETEC-P829
SRR23044220	Long-Read	12746	37599.1	479250574	166.08	6.37996	14.22	Escherichia coli DETEC-P80
SRR23044221	Long-Read	16633	31065.3	516725552	153.92	3.10939	14.78	Escherichia coli DETEC-P793
SRR23044222	Long-Read	15393	33182.8	510798802	165.47	4.00997	14.91	Escherichia coli DETEC-P666
SRR23044223	Long-Read	15393	32569.9	501364222	169.43	5.31789	14.61	Escherichia coli DETEC-P649
SRR23044224	Long-Read	207816	9260	1924585558	595.82	8.56072	11.89	Escherichia coli DETEC-P622
SRR23044225	Long-Read	15642	31649	495069688	127.46	4.25489	14.52	Escherichia coli DETEC-E1005
SRR23044226	Long-Read	164359	11165.5	1835321637	304.85	4.18603	13.52	Escherichia coli DETEC-C31
SRR32405433	Long-Read	489894	6595.9	3231777165	521.82	3.86755	13.78	Escherichia coli AUSMDU00031899
SRR32405434	Long-Read	308163	3879.3	1195772703	173.96	2.56573	12.58	Escherichia coli AUSMDU00010405
SRR32405435	Long-Read	221328	5468.1	1210462772	213.66	3.28167	12.71	Escherichia coli AUSMDU00036400
SRR32405436	Long-Read	193063	4734.4	914229267	184.2	4.2495	11.81	Escherichia coli AUSMDU00015264
SRR32405437	Long-Read	124892	5195.2	648969020	101.85	2.90637	12.78	Escherichia coli AUSMDU00040126
SRR32405438	Long-Read	297543	4433.6	1319496209	151.18	2.11304	13.54	Escherichia coli AUSMDU00062512
SRR32405439	Long-Read	285610	4032.1	1151893566	139.02	2.31962	13.29	Escherichia coli AUSMDU00021208
SRR32405440	Long-Read	131130	4831.9	633734781	93.69	2.32504	13.11	Escherichia coli AUSMDU00031978
SRR32405441	Long-Read	124914	4548.2	568262717	63.94	1.693	14.03	Escherichia coli AUSMDU00032793
SRR32405442	Long-Read	322779	5623.6	1815502055	155.22	3.32502	12.48	Escherichia coli AUSMDU00055259

### Sheet: Long-Read (Assembly)
ID	Type	Read Count	Average Read Length	Base Count	Execution Time (Seconds)	Peak Memory Usage (GB)	Average CPU Usage (%)	Sample	Parameters modified
barcode01-ECOR02	Long-Read	133576	2895.2	4675160	334.85	1.10944	6	Escherichia coli
barcode02-ECOR10	Long-Read	118856	2353.1	4159960	317.57	1.47405	9.71	Escherichia coli
barcode03-ECOR11	Long-Read	81194	3134.2	2841790	272.89	1.05565	5.37	Escherichia coli
barcode04-ECOR12	Long-Read	241087	2792.2	8438045	492.9	1.92463	7.42	Escherichia coli
barcode05-ECOR13	Long-Read	145660	2931.7	5098100	364.65	1.31463	7.32	Escherichia coli
barcode06-ECOR14	Long-Read	49349	2696	1727215	194.74	0.880997	6.27	Escherichia coli
barcode07-ECOR17	Long-Read	155051	2549.1	5426785	332.53	1.24024	9.23	Escherichia coli
barcode11-ECOR33	Long-Read	117035	4162.9	4096225	339.36	1.70919	6.95	Escherichia coli
barcode19-ECO20	Long-Read	25416	3647.5	889560	97.22	0.592575	5.84	Escherichia coli
barcode19-SAUR23	Long-Read	121209	3081.6	4242315	325.25	2.00016	5.06	Staphylococcus aureus
barcode20-SAUR24	Long-Read	13670	4583.6	478450	115.24	2.42419	5.78	Staphylococcus aureus
barcode21-SAUR25	Long-Read	60595	2923.4	2120825	119.85	0.644485	6.76	Staphylococcus aureus
barcode22-SAUR27	Long-Read	62977	3359.7	2204195	187.35	1.40266	4.25	Staphylococcus aureus
barcode23-SAUR28	Long-Read	52904	2774.9	1851640	126.98	1.06603	4.84	Staphylococcus aureus
SRR11558418	Long-Read	60517	6539.2	395794152	561.41	8.4479	7.77	Acinetobacter baumannii CCUG 19096T
ERR12645132	Long-Read	142953	2200.9	314764329	345.96	2.00646	4.05	Enterococcus faecalis CCUG 9997
ERR12642473	Long-Read	193157	4849.5	936905582	603.15	3.54344	7.28	Escherichia coli CCUG 17620
ERR12778392	Long-Read	261801	1421.9	372511151	143.33	1.67175	9.49	Escherichia coli NCTC 13441
ERR12778394	Long-Read	204272	1779.6	363717643	180.6	1.71009	9.46	Klebsiella pneumoniae CCUG 225T
ERR12778396	Long-Read	76957	3711.5	285705581	288.99	1.80328	5.06	Proteus mirabilis CCUG 26767T
SRR30868079	Long-Read	151749	5932.3	900376658	966.2	8.15008	7.53	Pseudomonas aeruginosa CCUG 17619
ERR1274833	Long-Read	152522	19273.2	3126750000	1640.14	20.3734	12.4	Staphylococcus aureus NCTC 8325
SRR24833096	Long-Read	962471	2149.4	2069711906	1881.51	8.41401	7.09	Acinetobacter pittii PC870
SRR24833073	Long-Read	263328	2604.6	686128918	438.66	4.70717	7.31	Bacillus cereus BC116
SRR24833098	Long-Read	262426	4661.4	1223539570	1356.26	6.10541	6.32	Enterobacter faecium E4
SRR24833101	Long-Read	1455405	1228.8	1789835174	1280.01	8.14624	7.57	Escherichia coli 9802
SRR24833081	Long-Read	534838	4916.7	2630179169	2484.86	11.2581	9.48	Klebsiella pneumoniae 17ZR21
SRR24833086	Long-Read	934663	2349.8	2197197121	1502.72	6.10301	8.13	Pseudomonas aeruginosa 18C53
SRR24833090	Long-Read	1571949	1536.6	2417032728	1477.71	8.93419	8.69	Salmonella enterica SA746
SRR24833080	Long-Read	528903	1989.4	1052704479	1230.82	5.89727	5.14	Staphylococcus aureus MRSA11
SRR24833095	Long-Read	5600	7986.9	44732220	57.8	0.663025	3.9	Acinetobacter pittii PC870
SRR24833075	Long-Read	12614	3862	48727478	43.51	0.643257	6.41	Bacillus cereus BC116
SRR24833097	Long-Read	13090	7176.2	93949531	105.77	1.04634	4.01	Enterobacter faecium E4
SRR24833100	Long-Read	4659	4786.1	22303135	52.33	0.436783	4.23	Escherichia coli 9802
SRR24833104	Long-Read	8666	12192	105664944	98.52	1.4346	5.02	Klebsiella pneumoniae 17ZR21
SRR24833085	Long-Read	5213	8731.3	45521512	54.55	0.710293	4.56	Pseudomonas aeruginosa 18C53
SRR24833089	Long-Read	4174	7697.1	32131787	48.18	0.735939	3.86	Salmonella enterica SA746
SRR24833094	Long-Read	8851	4640.2	41079012	37.48	0.729179	5.16	Staphylococcus aureus MRSA11
SRR32486094	Long-Read	417426	7484.8	3124747375	6266.84	9.1457	8.82	Enterobacter hormaechei AUSMDU00021551
SRR32486200	Long-Read	300881	6189.6	1862627959	2057.1	4.00683	6.23	Klebsiella pneumoniae AUSMDU00018770
SRR32486273	Long-Read	553591	5474.7	3031308133	2318.87	14.9235	2.69	Listeria innocua AUSMDU00097349	"--asm_coverage set to 50"
SRR32486258	Long-Read	801295	5176.9	4149036421	1764	7.91247	4.87	Providencia rettgeri AUSMDU00026122	"--asm_coverage set to 50"
SRR32486158	Long-Read	231578	5429.5	1257578958	2596.14	3.12086	6.38	Shigella flexneri AUSMDU00009397
SRR23044204	Long-Read	14432	33138.9	478274954	808.13	2.19296	4.34	Escherichia coli DETEC-P351
SRR23044205	Long-Read	20598	23318.7	480338621	656.45	1.98754	4.78	Escherichia coli DETEC-P169
SRR23044206	Long-Read	127695	13074.7	1669698291	1541.62	5.00763	6.62	Escherichia coli DETEC-P1056
SRR23044207	Long-Read	90931	12496.7	1136425075	1480.15	3.92239	6.26	Escherichia coli DETEC-E601
SRR23044208	Long-Read	236542	8200.7	1940040697	1528.85	6.75982	6.95	Escherichia coli DETEC-E480
SRR23044210	Long-Read	61067	8695.9	531094434	472.32	5.17144	7.14	Escherichia coli DETEC-S792
SRR23044211	Long-Read	120194	12934.6	1554775665	1209.91	4.21199	7.71	Escherichia coli DETEC-S589
SRR23044212	Long-Read	58906	13504.2	795534915	836.42	3.11564	6.47	Escherichia coli DETEC-S586
SRR23044213	Long-Read	138216	13582.8	1877502159	1658.87	6.37617	7.76	Escherichia coli DETEC-S566
SRR23044214	Long-Read	16002	30927.8	494923035	679.81	2.06872	4.4	Escherichia coli DETEC-E1070
SRR23044215	Long-Read	154412	12683.5	1958632778	1813.09	6.52893	6.64	Escherichia coli DETEC-S565
SRR23044216	Long-Read	166019	11994	1991400135	1821.28	6.4978	6.73	Escherichia coli DETEC-S560
SRR23044217	Long-Read	13795	34886.3	481270825	792.39	1.83773	4.52	Escherichia coli DETEC-P881
SRR23044218	Long-Read	16464	30051.4	494782857	703.94	2.01634	4.8	Escherichia coli DETEC-P836
SRR23044219	Long-Read	65416	12038.1	787551329	708.66	3.08192	6.22	Escherichia coli DETEC-P829
SRR23044220	Long-Read	12746	37599.1	479250574	815.88	2.15697	4.3	Escherichia coli DETEC-P80
SRR23044221	Long-Read	16633	31065.3	516725552	635.22	2.03412	5	Escherichia coli DETEC-P793
SRR23044222	Long-Read	15393	33182.8	510798802	717.93	1.87514	4.7	Escherichia coli DETEC-P666
SRR23044223	Long-Read	15393	32569.9	501364222	737.6	1.89089	4.5	Escherichia coli DETEC-P649
SRR23044224	Long-Read	207816	9260	1924585558	1770.27	6.52638	7.19	Escherichia coli DETEC-P622
SRR23044225	Long-Read	15642	31649	495069688	690.21	1.95068	4.6	Escherichia coli DETEC-E1005
SRR23044226	Long-Read	164359	11165.5	1835321637	1945.22	6.45349	6.96	Escherichia coli DETEC-C31
SRR32405433	Long-Read	489894	6595.9	3231777165	1599.82	8.56281	4.38	Escherichia coli AUSMDU00031899	"--asm_coverage set to 50"
SRR32405434	Long-Read	308163	3879.3	1195772703	876.16	3.10522	8.03	Escherichia coli AUSMDU00010405
SRR32405435	Long-Read	221328	5468.1	1210462772	998.16	3.89955	6.08	Escherichia coli AUSMDU00036400
SRR32405436	Long-Read	193063	4734.4	914229267	636.15	2.4711	7.9	Escherichia coli AUSMDU00015264
SRR32405437	Long-Read	124892	5195.2	648969020	438.69	1.61037	6.82	Escherichia coli AUSMDU00040126
SRR32405438	Long-Read	297543	4433.6	1319496209	1105.92	3.67534	6.45	Escherichia coli AUSMDU00062512
SRR32405439	Long-Read	285610	4032.1	1151893566	767.04	3.02829	7.85	Escherichia coli AUSMDU00021208
SRR32405440	Long-Read	131130	4831.9	633734781	511.39	1.72733	6.73	Escherichia coli AUSMDU00031978
SRR32405441	Long-Read	124914	4548.2	568262717	397.85	1.85656	7.14	Escherichia coli AUSMDU00032793
SRR32405442	Long-Read	322779	5623.6	1815502055	977.08	4.21418	7.97	Escherichia coli AUSMDU00055259

### Sheet: Short-Read (Assembly)
ID	Type	Read Count	Average Read Length	Base Count	Execution Time (Seconds)	Peak Memory Usage (GB)	Average CPU Usage (%)	Sample
SRR14673594	Short-Read	3128192	149.2	469715048	600.87	10.6073	8.98	Escherichia coli AUSMDU00015264
SRR15116179	Short-Read	5051112	148.7	272990342	511.38	10.8405	10.3	Escherichia coli AUSMDU00010405
SRR15116221	Short-Read	3921920	149.5	755943052	369.92	10.7567	10.25	Escherichia coli AUSMDU00040126
SRR15116259	Short-Read	4771744	147.5	590221220	361.44	10.8385	10.04	Escherichia coli AUSMDU00036400
SRR15116274	Short-Read	6934230	149.8	708788343	496.9	10.8386	10.46	Escherichia coli AUSMDU00032793
SRR15116275	Short-Read	5363012	147.8	1045403673	427.44	10.8526	10.44	Escherichia coli AUSMDU00031978
SRR15116365	Short-Read	3981728	148.5	798213715	366.52	10.7635	10.18	Escherichia coli AUSMDU00031899
SRR22543793	Short-Read	4876086	150	595179482	302.84	10.8565	10.88	Escherichia coli DETEC-P351
SRR22543798	Short-Read	4856624	150	736285449	372.93	10.8574	10.98	Escherichia coli DETEC-P169
SRR22543803	Short-Read	4893640	150	733346770	320.62	10.8573	11.24	Escherichia coli DETEC-P1056
SRR22543827	Short-Read	4990396	150	738935885	2772.6	10.8562	1.21	Escherichia coli DETEC-E1005
SRR22543837	Short-Read	5138326	150	753546254	2768.75	10.8563	1.45	Escherichia coli DETEC-C31
SRR22543847	Short-Read	5357454	150	775886864	2718.63	10.8563	1.44	Escherichia coli DETEC-S792
SRR22543854	Short-Read	5301364	150	808972331	2717.97	10.8573	1.5	Escherichia coli DETEC-S589
SRR22543861	Short-Read	5223580	150	800504038	2807.6	10.9249	1.38	Escherichia coli DETEC-S586
SRR22543882	Short-Read	5036118	150	788758979	2675.37	10.8563	2.2	Escherichia coli DETEC-S566
SRR22543883	Short-Read	5086402	150	760447571	363.09	10.8573	11	Escherichia coli DETEC-S565
SRR22543887	Short-Read	5007758	150	768040614	444.21	10.8573	9.35	Escherichia coli DETEC-S560
SRR22543892	Short-Read	4893646	150	756165834	322.36	10.8563	11.17	Escherichia coli DETEC-P881
SRR22543900	Short-Read	4922584	150	738938977	312.46	10.8575	11.31	Escherichia coli DETEC-E601
SRR22543904	Short-Read	5068404	150	743306686	289.39	10.8485	11.07	Escherichia coli DETEC-E480
SRR22543922	Short-Read	4980004	150	765325562	332.65	10.8563	11.05	Escherichia coli DETEC-E1070
SRR22543930	Short-Read	4976360	150	751978927	311.63	10.8563	11.38	Escherichia coli DETEC-P836
SRR22543931	Short-Read	5283602	150	751427286	322.42	10.8563	11.49	Escherichia coli DETEC-P829
SRR22543934	Short-Read	4909080	150	797820023	329.31	10.8573	11.35	Escherichia coli DETEC-P80
SRR22543936	Short-Read	5322874	150	741267951	298.45	10.8573	10.95	Escherichia coli DETEC-P793
SRR22543941	Short-Read	5217190	150	803749966	312.84	10.973	10.9	Escherichia coli DETEC-P666
SRR22543945	Short-Read	5076146	150	787791618	323.55	10.8563	11.23	Escherichia coli DETEC-P649
SRR22543947	Short-Read	5101118	150	766493975	339.66	10.8573	11.15	Escherichia coli DETEC-P622
SRR28786155	Short-Read	8675412	149.3	770266510	1022.71	10.8247	9.94	Escherichia coli AUSMDU00055259
SRR32390598	Short-Read	6650574	149.2	1303687524	703.76	10.8368	9.81	Escherichia coli AUSMDU00062512
SRR24833093	Short-Read	8816250	150	998763849	684.96	10.8573	11.18	Acinetobacter baumannii PC870
SRR24833071	Short-Read	8381526	150	1265610426	627.99	10.8565	10.99	Bacillus cereus BC116
SRR24833103	Short-Read	7993374	150	1206999474	598.73	10.8565	10.65	Escherichia coli 9802
SRR24833099	Short-Read	8710610	150	1315302110	661.84	10.8447	10.48	Enterococcus faecalis E4
SRR24833084	Short-Read	8234634	150	1243429734	759.31	10.8573	10.08	Klebsiella pneumoniae 17ZR21
SRR24833088	Short-Read	6690828	150	1010315028	544.58	10.8575	10.6	Pseudomonas aeruginosa 18C53
SRR24833078	Short-Read	7747444	150	1169864044	579.51	10.8563	10.67	Staphylococcus aureus MRSA11
SRR24833092	Short-Read	7704520	150	1163382520	606.59	10.8573	10.71	Salmonella enterica SA746
SRR11558419	Short-Read	1032386	251	260161272	243.42	8.2372	9.75	Acinetobacter baumannii CCUG 19096T
SRR23290089	Short-Read	1849046	242.2	449705639	596.33	10.867	9.99	Escherichia coli CCUG 17620
SRR2906881	Short-Read	32014726	100	3233487326	1112.48	10.8173	10.99	Klebsiella pneumoniae CCUG 225T
SRR26205266	Short-Read	4877252	291.2	1424962781	2464.29	12.9035	9.44	Pseudomonas aeruginosa CCUG 17619
SRR28364697	Short-Read	2069726	301	625057252	940.09	10.8573	10.09	Staphylococcus aureus NCTC 8325
SRR15097896	Short-Read	4320480	148.9	647814903	363.65	10.827	10.82	Klebsiella pneumoniae AUSMDU00018770
SRR21866175	Short-Read	4315326	149.5	649616077	366.93	10.8251	10.5	Enterobacter hormaechei AUSMDU00021551
SRR32458788	Short-Read	3721340	149.4	559647199	332.19	10.7176	8.6	Providencia rettgeri AUSMDU00026122
SRR32484996	Short-Read	5399648	148.3	806190513	388.81	10.8446	10.03	Listeria innocua AUSMDU00097349
SRR7885912	Short-Read	3365204	148.6	503345566	409.06	10.6531	8.9	Shigella flexneri AUSMDU00009397
